# Autism-associated mutation in Hevin/Sparcl1 induces endoplasmic reticulum stress through structural instability

**DOI:** 10.1101/2022.04.12.488096

**Authors:** Takumi Taketomi, Takunori Yasuda, Rikuri Morita, Jaehyun Kim, Yasuteru Shigeta, Cagla Eroglu, Ryuhei Harada, Fuminori Tsuruta

## Abstract

Hevin is a secreted extracellular matrix protein that is encoded by *SPARCL1* gene. Recent studies show that Hevin plays an important role in regulating synaptogenesis and synaptic plasticity. Mutations in *SPARCL1* gene increase the risk of autism spectrum disorder (ASD). However, the molecular basis of how mutations in *SPARCL1* increase the risk of ASD has not been fully understood. In this study, we show that one of *SPARCL1* mutations associated with ASD impairs normal Hevin secretion. We identified Hevin mutants lacking the EF-hand motif through analyzing ASD-related mice with vulnerable spliceosome functions. Hevin deletion mutants accumulate in the ER, leading to the activation of unfolded protein responses. We also found that a single amino acid substitution of Trp^647^ with Arg in the EF-hand motif associated with a familial case of ASD causes a similar phenotype with the EF-hand deletion mutant. Importantly, molecular dynamics (MD) simulation revealed that this single amino acid substitution triggers exposure of hydrophobic amino acid to the surface, increasing the binding of Hevin with a molecular chaperon, BIP. Taken together, these data suggest that the integrity of EF-hand motif in Hevin is crucial for proper folding and ASD-related mutation impairs an export of Hevin from the endoplasmic reticulum (ER). Our data provide a novel mechanism linking a point mutation in *SPARCL1* gene to the molecular and cellular characteristics involved in ASD.
