## Supplementary Table for "Autism-associated mutation in Hevin/Sparcl1 induces endoplasmic reticulum stress through structural instability"

### Sheet: Sheet1
Transcript Cluster ID	Gene Symbol	Description	PSR/Junction ID	cb_wt Bi-weight Avg Signal (log2)	cb_ko Bi-weight Avg Signal (log2)	Fold Change (linear) (cb_wt vs. cb_ko)	ANOVA p-value (cb_wt vs. cb_ko)	Exon	Probe
6940611	Gm17660; Sparcl1	predicted gene, 17660; SPARC-like 1	4776772	5.88	4.64	2.35	0.022525	10	aggatatagatgaaaacctcctctt
6940611	Gm17660; Sparcl1	predicted gene, 17660; SPARC-like 1	4484802	11.04	11.14	-1.07	0.029955	8	ttacctggatgagaagagactcttggctggagaccatcccattgaacttctcttgaggga ctttaagaaaaactaccacatgtatgtgtatcctgtgcactggcagttta
6940611	Gm17660; Sparcl1	predicted gene, 17660; SPARC-like 1	4613696	10.36	10.53	-1.12	0.0543	9	gatcttgacacactctgaacttgctcctctgcgagcttccctggtgcccatggaacactg cataactcgcttctttgaggagtgtgaccc
6940611	Gm17660; Sparcl1	predicted gene, 17660; SPARC-like 1	5036853	11.45	11.41	1.03	0.106854	3	acagaacctaccgatgctgccgtggtgcctaggagtcacggaggagctggtgataacggg ggcggggatgactctaagcatggtgcaggcgatgactacttcatccccagccaggaattc ctagaggccgaaaggatgcattccctctcctattacctcaaatatggcggcggcgaggag acaacgactggcgagagtgagaacc
6940611	Gm17660; Sparcl1	predicted gene, 17660; SPARC-like 1	4443188	8.18	8.58	-1.32	0.146036	3	cattggtgcccccagtgataaccaagag
6940611	Gm17660; Sparcl1	predicted gene, 17660; SPARC-like 1	4570533	11.01	11.2	-1.14	0.236003	6	tgacaaccaaacctacgccagctcctgtcacctgtttgctaccaagtgcaggctggaggg gaccaaaaagggacaccaactgcagctggattacttcggagcttgcaaa
6940611	Gm17660; Sparcl1	predicted gene, 17660; SPARC-like 1	5088221	11.7	11.77	-1.05	0.329444	4	gctcaccaaatgctgaaccttcagatgagggcaactcaagggagcacagtgc
6940611	Gm17660; Sparcl1	predicted gene, 17660; SPARC-like 1	4349503	12.15	12.11	1.03	0.556544	5	ttgcacgaacttccaatgtaaaaggggacacatttgcaaaaccgatccacaagggaaacc tcactgtgtttgccaagatccagagacttgtccccctgca
6940611	Gm17660; Sparcl1	predicted gene, 17660; SPARC-like 1	4457690	13.01	13.11	-1.07	0.699835	3	cgtgtccacttcctatgtggatcctaaccaacgcgcaaacatcacaaaggg
6940611	Gm17660; Sparcl1	predicted gene, 17660; SPARC-like 1	5061163	11.76	11.81	-1.04	0.732042	7	ttcctgcttgtacggactttgaagtggctcagtttcccctgcggatgagagactggctca aaaacatcctcatgcagctttatgaaccaaatcccaaacatggcggctatctcaatgaaa a
6940611	Gm17660; Sparcl1	predicted gene, 17660; SPARC-like 1	5393498	12.12	12.3	-1.13	0.734868	2	aacccaactactgcaacactggtgacaccggaagacgctacagtccccattgccggggtt ga
6940611	Gm17660; Sparcl1	predicted gene, 17660; SPARC-like 1	5491126	9.55	9.72	-1.13	0.761066	3'UTR	gcttcagaaatacgagcagccatgacactatacattcatatgtagcaaaacatttgtttg catgtgagagaagacaatggtagtaattacttcttggtgatatatatatgagccaggcac ttaatattaacttaggaaatgaaactttaaaattaagtagagtcaatgtctataaaagac tgtcctgtctggggacagttagccaccatggcaatgtcactctgtgcatctgcgtttata attgataattataaactattaaaaaaacaatgttcatattgtccataataccttatgcat gctgaggaagtga
6940611	Gm17660; Sparcl1	predicted gene, 17660; SPARC-like 1	4905825	11.12	11.18	-1.04	0.861972	3	cttcagcacttaattcagaagaggaaactcatgaacagtcaacagagcaggacaaaacct acagcttcgaggtggacctgaaggatgaggaggatggagatggggatttaagtgtagatc caacggaaggaacactaacactggatctacaag
6940611	Gm17660; Sparcl1	predicted gene, 17660; SPARC-like 1	4958710	12.94	13.09	-1.1	0.865589	1	cctgtgcgccttgggaaccgctgtggcaat
6940611	Gm17660; Sparcl1	predicted gene, 17660; SPARC-like 1	4319341	12.99	13.06	-1.04	0.916667	3	agtgactcacaccagcaaccgaatgaaagcagcaagca
